# TRAF4 inhibits bladder cancer progression by promoting BMP/SMAD signalling pathway

**DOI:** 10.1101/2020.10.12.335588

**Authors:** Prasanna Vasudevan Iyengar, Dieuwke Louise Marvin, Dilraj Lama, Tuan Zea Tan, Sudha Suriyamurthy, Feng Xie, Maarten van Dinther, Hailiang Mei, Chandra Shekhar Verma, Long Zhang, Laila Ritsma, Peter ten Dijke

**Affiliations:** Department of Cell and Chemical Biology, Leiden University Medical Center, Leiden 2333ZC, The Netherlands; Oncode Institute, The Netherlands; Department of Microbiology, Tumor and Cell Biology, Karolinska Institutet, Biomedicum Quarter 7B-C Solnavagen 9, 17165 Solna, Stockholm, Sweden; Bioinformatics Institute (A*STAR), 30 Biopolis street, 07-01 Matrix, Singapore 138671; Cancer Science Institute of Singapore, National University of Singapore, Singapore 117599; Life Sciences Institute, Zhejiang University, Hangzhou, Zhejiang 310058, China; Institutes of Biology and Medical Science, Soochow University, Suzhou 215123, China; Sequencing Analysis Support Core, Department of Biomedical Data Sciences, Leiden University Medical Center, 2333 ZC, Leiden, The Netherlands; Department of Biological sciences, National University of Singapore, 14 Science Drive 4, Singapore 117543; School of Biological sciences, Nanyang Technological University, 50 Nanyang Drive, Singapore 637551

**Keywords:** Bladder cancer, Epithelial to mesenchymal transition, bone morphogenetic protein, NF-κB, E3 ubiquitin ligases

## Abstract

Bladder cancer is one of the most prevalent cancer types in the world, frequently exhibiting invasion and metastasis and therefore associated with poor prognosis. It is a progressive disease with high recurrence rates even after surgery, which calls for the urgent need for early intervention and diagnosis. The E3 ubiquitin ligase TNF Receptor Associated Factor 4 (TRAF4) has been largely implicated as a tumour-promoting element in a wide range of cancers. Over-expression and amplification of this gene product has been a common observation in breast and other metastatic tumours. In contrast, we observed that expression of TRAF4 negatively correlated with overall patient survival. Moreover, its expression was repressed at epigenetic levels in aggressive bladder cancer cells. We also describe an ERK kinase phosphorylation site on TRAF4 that inhibits its stability and localization to plasma membrane in such cells. Furthermore, knockdown of TRAF4 in epithelial bladder cancer cell lines leads to gain of mesenchymal genes and a loss of epithelial integrity. Reciprocally, stable over-expression of TRAF4 in mesenchymal cells leads to decreased migratory and invasive properties. Transcriptomic analysis upon TRAF4 mis-expression in bladder cancer cell lines revealed that higher TRAF4 expression enhanced BMP/SMAD and dampened NF-κB signalling pathways. Importantly, this notion was confirmed in bladder cancer patient material. Mechanistically, we showed that TRAF4 targets the E3 ubiquitin ligase SMURF1, a negative regulator of BMP/SMAD signalling, for proteasomal degradation in bladder cancer cells. We show that genetic and pharmacological inhibition of SMURF1 or its function inhibited migration of aggressive (mesenchymal) bladder cancer cells.
