## Supplemental table 1 for "TRAF4 inhibits bladder cancer progression by promoting BMP/SMAD signalling pathway"

### Sheet: Sheet1
Index	Sample	Cell Line	EMT score	TRAF4
1	GSM136226	SCABER	-0.115231	9.1869
2	GSM136227	TCCSUP	0.375433	8.9611
3	GSM136228	HTB9	0.108029	10.0268
4	GSM136229	HT1197	-0.308082	9.4407
5	GSM136230	HT1376	-0.419045	9.2688
6	GSM136231	J82	0.60136	9.0026
7	GSM136232	RT4	-0.680982	9.5631
8	GSM136233	T24	0.468125	9.0335
9	GSM136234	UMUC3	0.656575	8.1789
10	GSM136235	CRL2169	-0.560549	9.0378
11	GSM136236	UMUC3E	0.6259	7.9049
12	GSM136237	UMUC2	0.605762	8.3473
13	GSM136238	KU7	0.246732	8.8399
14	GSM136239	253JBV	0.200987	8.5127
15	GSM136240	253JP	0.330355	8.1862
16	GSM136241	PSI	-0.170312	8.5753
17	GSM136242	CUBIII	-0.433982	8.9955
18	GSM136243	UMUC13D	0.558416	8.1252
19	GSM136244	UMUC6	-0.102827	8.0726
20	GSM136245	CRL7193	0.629768	7.9797
21	GSM136246	CRL2742	-0.115097	9.3587
22	GSM136247	KK47	0.305815	8.7067
23	GSM136248	CRL7833	0.622566	7.8423
24	GSM136249	UMUC1	-0.404508	8.6888
25	GSM136250	253JLAVAL	0.380501	8.9722
26	GSM136251	575A	-0.27634	9.3638
27	GSM136252	BC16.1	-0.172579	9.4767
28	GSM136253	HU456	0.184182	9.4033
29	GSM136254	JON	-0.33769	9.8139
30	GSM136255	MGHU3	-0.344225	9.0925
31	GSM136256	MGHU4	-0.317018	8.9999
32	GSM136257	SLT4P3	0.403441	9.3984
33	GSM136258	SW1710	0.2506	8.0946
34	GSM136259	UMUC14	0.573486	8.6271
35	GSM136260	UMUC9	-0.59856	10.1512
36	GSM136261	VMCUB1	-0.113364	8.8801
37	GSM136262	VMCUB2	0.269672	8.8463
38	GSM136263	VMCUB3	-0.364897	9.4045
39	GSM136264	T24TP29	0.480928	9.9522
40	GSM136265	FL3P10	0.357162	9.7164
41	GSM1567846_2009_033_639v	639v	0.555615	8.6601
42	GSM1567847_2009_033_92_1	92_1	0.0978928	9.3317
43	GSM1567848_2009_033_96_1	96_1	0.407842	8.7419
44	GSM1567849_2009_033_97_18	97_18	0.20112	8.794
45	GSM1567850_2009_033_97_1	97_1	-0.168712	9.3477
46	GSM1567851_2009_033_97_24	97_24	0.147639	9.2658
47	GSM1567852_2009_033_97_7	97_7	-0.125233	8.8786
48	GSM1567853_2009_033_BC_61	BC61	-0.231795	8.3045
49	GSM1567854_2009_033_LGW01	LGW01	0.609096	8.406
50	GSM1567855_2009_033_SW800	SW800	0.628168	8.1791
51	GSM1567856_2009_033_SW850	SW850	0.403441	9.1712	controversial cell line, removed from analysis, please see eratum from original paper for more information
52	GSM1567857_2009_033_UC_10	UMUC10	0.0816218	9.3491
53	GSM1567858_2009_033_UC_11	UMUC11	0.61083	8.2387
54	GSM1567859_2009_033_UC_12	UMUC12	0.221526	8.8187
55	GSM1567860_2009_033_UC_15	UMUC15	-0.267405	8.9073
56	GSM1567861_2009_033_UC_17	UMUC17	-0.309816	9.2503
57	GSM1567862_2009_033_UC_18	UMUC18	-0.259536	8.6553
58	GSM1567863_2009_033_UC_5	UMUC5	-0.484262	9.8295
59	GSM1567864_2009_033_UC_6	UMUC6	-0.264604	8.7905
60	GSM1567865_2009_033_UC_7	UMUC7	-0.432915	9.7781
