## Supplemental table 3 for "TRAF4 inhibits bladder cancer progression by promoting BMP/SMAD signalling pathway"

### Sheet: Sheet1
252 genes	96 genes
HLA.F	LPAR3
STS	TRAF4
ZC3H12A	FOXQ1
MX1	STEAP1
INHBB	KIF7
HCP5	RGS4
TNFRSF11B	FBXO36
RB1	DKK1
ADRB2	ETV5
OPTN	MAGEA3
BST2	ID3
GBP3	NAA50
PDZD2	ELK3
SECTM1	MRPL18
PSMB10	FXR1
HLA.C	TAF4
MAML2	ITGA6
CCN1	NGRN
IL6ST	USP13
DYSF	NFIC
DHRS2	WIPI2
FSTL3	NUDT16
BIRC3	TSC2
SOD2	PSMF1
IFI6	BTBD2
B2M	AKT1S1
BTN3A3	RNF187
IRF1	GTF3C5
BTN3A2	MRPS18B
GBP1	BAG3
LINC00839	PHLDA1
ADAMTS1	MSI2
ADAMTS3	PRMT5
EPSTI1	CDC25B
OAS1	FAM234A
TGFB2	DNAJC13
TAP1	TECPR2
PSMB9	SOD1
DUSP8	GTF3C1
LCP1	MSRB1
HLA.B	CDK12
MICB	BRD3OS
CCDC80	SELENOW
BICC1	ALG3
ADAMTS5	METAP1D
CREB5	TYRO3
OAS2	NCOA6
TRIM22	HCFC1
C3	SLC9A7
SAA1	ID1
MX2	PPL
CTSS	MRPL37
IFI44L	PYGB
CD74	RHBDD2
LEPROT	USP22
GFPT1	DCTN4
SREBF2	ID2
LAMC1	LYPD3
PHLDB2	ZMYM3
SPCS2	GPRC5C
VGLL3	SOCS5
C12orf75	SNN
ANXA8	EEF2K
NDFIP2	PFKM
RAP1A	NPRL3
AKR1A1	IFT22
GSDMD	GATA3
NIBAN1	YBX1
MET	TMEM198B
KCTD12	NMRAL1
TRAM1	FOXD1
APH1A	C8orf82
MOB1A	SOX12
TTC7A	MDK
CEP192	SRC
GNE	ABITRAM
PAWR	NR2F1
HERPUD1	MAVS
MITF	RCAN3
SEC22B	EHD3
PARD6B	NPAS2
MOXD1	SMARCA1
CISD2	LINC00665
JOSD1	ENDOG
NCSTN	TTC3P1
AC025171.1	SEZ6L2
SUCO	SCD5
UEVLD	ERCC1
ANXA8L1	FAM222A
RUSC2	MALL
USP43	LDLRAD3
DSG2	ADGRA3
MVP	STEAP2
PHF11	PXN
SLC10A3	SNORD17
JPH2	MRPL44
ARF4
TAGLN2
MCFD2
LRRC20
GALNT1
MYO5C
GRAMD2B
TNS3
BRIP1
MGLL
TRIM56
ARHGEF18
FGD6
WWTR1
MYL6
SERPINB1
F2RL1
NTN4
APP
PTPRM
TNFAIP1
TBC1D2B
NECTIN2
STAT6
PTTG1IP
CALU
SH3D19
PSME1
EFNA1
TMEM178B
BACH1
CDC42EP3
ABHD5
GPRC5B
DNAJC10
NCOA4
PIEZO1
TRIOBP
CDC42BPA
LGALS3BP
TOR1AIP1
BLZF1
TUBD1
FOXN3
IFITM2
IQGAP3
SORT1
MIER1
SAT1
SEC24D
BTN3A1
PARP10
TPP1
ZBED1
SERPINH1
STARD4
SLC12A4
ABRACL
LACTB
HLA.E
ARPC5
UFM1
CSGALNACT2
ERAP1
LPP
PI4K2B
MAPK8
CYTH1
TACSTD2
DNAJB9
PSME2
EIF2AK3
ECM1
TAP2
GLS
TUBA4A
EIF2AK2
ADM
MSMO1
DTX3L
GPX8
TNKS1BP1
ITGAV
SLC1A4
KCNK1
HIVEP1
HSPG2
POLH
LAMB2
TPM4
MYD88
C12orf57
IFITM3
NMI
FOSL2
ALS2CL
PCSK6
DSC3
MAL2
LAPTM4A
ERAP2
CALD1
REEP3
HMGCS1
UBE2L6
FOXN2
ACSL4
SLC39A8
PLOD2
ATF3
APOL6
PDE4DIP
STOM
IL1A
TLCD4
SDC4
TRIP10
GPR176
SFXN3
LINC02783
FBN1
DRAM1
EPB41L2
SLC25A24
GALNT6
TAPBP
IFI16
IFI35
ITM2B
PAM
INSIG1
CD40
SERTAD4
NFKB1
LAMB3
NFKBIA
PPP1R15A
KCNAB2
ENC1
PLSCR1
DDX58
GAB2
PLAU
PTGS2
ARMCX3
HLA.A
FN1
PSMB8
APOL3
ADAM12
GADD45B
FSTL1
GAS6
CLDN1
IRF7
PARP14
