## Supplemental table 4 for "TRAF4 inhibits bladder cancer progression by promoting BMP/SMAD signalling pathway"

### Sheet: Sheet1
	Reference:	Irshad S. et al	Irshad S. et al	Irshad S. et al	Van de Stolpe et al.	Van de Stolpe et al.	Van de Stolpe et al.	Van de Stolpe et al.	Irshad S. et al
		Journal of Pathology	Journal of Pathology	Journal of Pathology	Scientific reports	Scientific reports	Scientific reports	Scientific reports	Journal of Pathology
		J Pathol 2017; 242: 178–192	J Pathol 2017; 242: 178–192	J Pathol 2017; 242: 178–192					J Pathol 2017; 242: 178–192		Qiagen	Qiagen	Qiagen
		Notch_Signaling_Target_Qiagen	EMT_Qiagen	Apoptosis_Qiagen	TGFβ pathway target gene probeset list	Hedgehog pathway target gene probeset list	Androgen receptor target gene probeset list	NFKB target gene probeset list	BMP Gene Signature		PI3K Gene signature_Qiagen	MAPK Gene signature_Qiagen	WNT Gene signature_Qiagen
		ADAMTS1	AHNAK	NFKBIA	ANGPTL4	BCL2	ABCC4	PTGS2	ACTC1	Up	ADAR	ARAF	ABCB1
		BDNF	AKT1	BIRC3	CDC42EP3	CCND1	APP	IL8	ADAM19	Up	AKT1	ATF2	AHR
		CBFA2T3	BMP1	BAD	CDKN1A	CCND2	AR	NFKBIE	APCDD1L	Up	AKT2	BRAF	ANGPTL4
		CCND1	BMP2	NFKBIB	CDKN2B	CFLAR	CDKN1A	IL6	AQP11	Up	AKT3	CCNA1	ANTXR1
		CCND2	BMP7	MAPK10	CTGF	CTSL	CREB3L4	MMP9	ARHGEF3	Up	APC	CCNA2	AXIN2
		CLOCK	CALD1	APAF1	GADD45A	FOXA2	DHCR24	TNF	ARL4A	Up	BAD	CCNB1	BGLAP
		CREBBP	CAMK2N1	CYCS	HMGA2	FOXF1	EAF2	ICAM1	ATOH8	Up	BTK	CCNB2	BIRC5
		CX3CL1	CAV2	PRF1	ID1	FOXL1	ELL2	CCL2	BAMBI	Up	CASP9	CCND1	BMP4
		CXCL12	CDH1	BCL2	IL11	FST	FGF8	CCL5	BCOR	Up	CCND1	CCND2	BTRC
		CXCL2	CDH2	CASP3	INPP5D	FOXM1	FKBP5	NFKB2	CDH2	Up	CD14	CCND3	CACNA2D3
		DKK1	COL1A2	NFKB1	JUNB	FST	GUCY1A3	TNIP1	CHST3	Up	CDC42	CCNE1	CCN2
		DTX1	COL3A1	BIRC4	MMP2	FYN	IGF1	VCAM1	CXXC5	Up	CDKN1B	CDC42	CCN4
		EDN1	COL5A2	CASP1	MMP9	GLI1	KLK2	SELE	DIRAS3	Up	CHUK	CDK2	CCN5
		EFNA1	CTNNB1	DFFA	NKX2-5	GLI3	KLK3	CCL22	DIXDC1	Up	CSNK2A1	CDK4	CCND1
		EFNB1	DSC2	TRADD	OVOL1	H19	LCP1	BCL2L1	DKK1	Up	CTNNB1	CDKN1A	CCND2
		EGR3	DSP	BNIP3L	PDGFB	HHIP	LRIG1	NFKBIA	DLX1	Up	EIF2AK2	CDKN1B	CD44
		FABP7	EGFR	BIRC5	PTHLH	IGFBP6	NDRG1	IRF1	DUSP1	Up	EIF4B	CDKN1C	CDH1
		FJX1	ERBB3	RELA	SERPINE1	IL1R2	NKX3-1	CCL20	EDN1	Up	EIF4E	CDKN2A	CDKN2A
		FLT1	ESR1	IRF3	SGK1	JAG2	NTS	CX3CL1	FGF2	Up	EIF4EBP1	CDKN2B	CDON
		FOXC1	F11R	TNF	SKIL	JUP	PLAU	CXCL2	FOSB	Up	EIF4G1	CDKN2C	CEBPD
		FOXD3	FGFBP1	JUN	SMAD4	MYCN	PMEPA1	CXCL3	FZD4	Up	ELK1	CDKN2D	CUBN
		FOXF1	FN1	IKBKB	SMAD5	MYLK	PPAP2A	CXCL1	GABARAPL1	Up	FASLG	CHUK	DAB2
		FRZB	FOXC2	CASP8	SMAD6	NKX2-2	PRKACB	IL1B	GADD45B	Up	FKBP1A	COL1A1	DKK1
		FZD5	FZD7	IRF1	SMAD7	NKX2-8	PTPN1	CCL4	GAS1	Up	FOS	CREB1	DLK1
		GADD45B	GNG11	CASP9	SNAI1	PTCH1	SGK1	BIRC3	GATA2	Up	FOXO1	CREBBP	DPP10
		GPSM2	GSC	BCL2L1	SNAI2	PTCH2	TACC2	TNFAIP2	GNB4	Up	FOXO3	DLK1	EFNB1
		HBEGF	GSK3B	BIRC2	VEGFA	RAB34	TMPRSS2	STAT5A	GRK5	Up	GJA1	E2F1	EGFR
		HES1	IGFBP4	MAP2K4		S100A7	UGT2B15	TRAF1	HES1	Up	GRB10	EGFR	EGR1
		HES5	IL1RN	CASP6		S100A9		CCL3	HEY1	Up	GRB2	EGR1	ETS2
		HES7	ILK	FASLG		SPP1			HIVEP1	Up	GRB2	ELK1	FGF20
		HEY1	ITGA5	LTA		TCEA2			HMOX1	Up	GSK3B	ETS1	FGF4
		HEY2	ITGAV	TNFRSF1A		TOM1			HSPB8	Up	HRAS	ETS2	FGF7
		HEYL	ITGB1	FADD		TSC22D1			ID1	Up	HSPB1	FOS	FGF9
		HSPB8	JAG1	DFFB					ID2	Up	IGF1	GRB2	FN1
		ID1	KRT14	GZMB					ID3	Up	IGF1R	HRAS	FOSL1
		ID2	KRT19	BAX					IER5L	Up	ILK	HSPA5	FST
		ID3	KRT7	BCL2L11					IGFBP3	Up	IRAK1	HSPB1	FZD7
		ID4	MAP1B	TP53					IRF2BP2	Up	IRS1	JUN	GDF5
		IGFBP3	MMP2	BID					KLF10	Up	ITGB1	KRAS	GDNF
		IL33	MMP3	MYC					KLF4	Up	JUN	KSR1	GJA1
		JAG1	MMP9	MAP3K1					LMCD1	Up	MAP2K1	LAMTOR3	ID2
		JUN	MSN	CASP7					LOC650803	Up	MAPK1	MAP2K1	IGF1
		KALRN	MST1R	FAS					LOC653110	Up	MAPK14	MAP2K2	IGF2
		KITLG	NODAL	IRF7					MEX3B	Up	MAPK3	MAP2K3	IL6
		KRT14	NOTCH1	CASP2					NFATC1	Up	MAPK8	MAP2K4	IRS1
		LFNG	NUDT13	CASP4					NGF	Up	MTCP1	MAP2K5	JAG1
		MARK1	OCLN						NOG	Up	MTOR	MAP2K6	KLF5
		MSC	PDGFRB						OLR1	Up	MYD88	MAP2K7	LEF1
		MYF5	PLEK2						PDGFA	Up	NFKB1	MAP3K1	LRP1
		NAMPT	DESI1						PLEKHO1	Up	NFKBIA	MAP3K2	MET
		NES	PTK2						PPP1R3C	Up	PABPC1	MAP3K3	MMP2
		NODAL	PTP4A1						PPP4R4	Up	PAK1	MAP3K4	MMP7
		NOTCH1	RAC1						RASD1	Up	PDGFRA	MAP4K1	MMP9
		NOTCH3	RGS2						RASD2	Up	PDK1	MAPK1	MYC
		NRARP	SERPINE1						REST	Up	PDK2	MAPK10	NANOG
		PAX6	GEMIN2						SAMD11	Up	PDPK1	MAPK11	NRCAM
		PBX1	SMAD2						SERTAD1	Up	PIK3CA	MAPK12	NRP1
		PCDH8	SNAI1						SMAD6	Up	PIK3CG	MAPK13	NTRK2
		PDGFB	SNAI2						SMAD7	Up	PIK3R1	MAPK14	PDGFRA
		PDGFRA	SNAI3						SNAI2	Up	PIK3R2	MAPK3	PITX2
		PDGFRB	SOX10						SOX4	Up	PRKCA	MAPK6	PLAUR
		PTCRA	SPARC						STK38L	Up	PRKCB	MAPK7	PLPP3
		PTGS2	SPP1						TBX3	Up	PRKCZ	MAPK8IP2	POU5F1
		RBPJ	STAT3						TPM1	Up	PTEN	MAPK9	PPARD
		RBPJL	STEAP1						TSKU	Up	PTK2	MAPKAPK2	PTCH1
		RHOV	TCF3						ZMIZ1	Up	PTPN11	MAPKAPK3	PTGS2
		RND1	TCF4						ZNF503	Up	RAC1	MAX	RUNX2
		RUNX1	TFPI2						BARD1	Down	RAF1	MEF2C	SFRP2
		RUNX2	TGFB1						CCL2	Down	RASA1	MKNK1	SIX1
		S1PR3	TGFB2						CCL8	Down	RBL2	MOS	SMO
		SGPL1	TGFB3						CCNE2	Down	RHEB	MST1	SOX2
		SNAI1	TIMP1						CDC25A	Down	RHOA	MYC	SOX9
		SNW1	TMEFF1						CH25H	Down	RPS6KA1	NFATC4	TBXT
		SOCS3	TMEM132A						CYP1B1	Down	RPS6KB1	NRAS	TCF4
		SOX9	TSPAN13						DUSP5	Down	SHC1	PAK1	TCF7
		TCF15	TWIST1						DUSP6	Down	SOS1	PRDX6	TCF7L1
		TEC	VCAN						FIBIN	Down	SRF	RAC1	TCF7L2
		TNC	VIM						GCNT1	Down	TCL1A	RAF1	TGFB3
		VEGFA	VPS13A						GDF15	Down	TIRAP	RB1	TLE1
		WISP1	WNT11						GUCY1A3	Down	TLR4	SFN	TWIST1
		WNT4	WNT5A						IER5	Down	TOLLIP	SMAD4	VEGFA
		WNT5A	WNT5B						IFIT1	Down	TSC1	TP53	WNT3A
		WNT6	ZEB1						IGFBP5	Down	TSC2		WNT5A
			ZEB2						IL1B	Down	WASL		WNT9A
									KCNJ2	Down	YWHAH
									LOC100133565	Down
									NUAK2	Down
									PRDM1	Down
									PTX3	Down
									RGS4	Down
									ROR1	Down
									SDPR	Down
									SLIT2	Down
									SNCA	Down
									TCF21	Down
									TMEM51	Down
									TNFRSF11B	Down
									VCAM1	Down
									WEE1	Down
