## Supplemental table 5 for "TRAF4 inhibits bladder cancer progression by promoting BMP/SMAD signalling pathway"

### Sheet: CPM
Index	Sample	GenericEMT.cellLine_p-value	GenericEMT.cellLine_score	IRSHAD_BMP_p-value	IRSHAD_BMP_score	IRSHAD_NOTCH	IRSHAD_EMT	IRSHAD_APOPTOSIS	VandeSTOLPE_TGFB	VandeSTOLPE_HH	VandeHedgehog_AR	VandeHedgehog_NFKB	IRSHAD_BMP_UP-DN	QIAGEN_PI3K	QIAGEN_MAPK	QIAGEN_WNT
1	T24_EV_A	1.2047e-10	0.568064	0.187784	-0.212366	0.155587	0.42848	0.352609	0.183505	0.0350735	0.443412	0.0500625	-0.149318	0.726314	0.531217	0.208523
2	T24_EV_B	4.2758e-11	0.580803	0.221488	-0.201613	0.154361	0.434981	0.354174	0.178183	0.0306123	0.449222	0.0278842	-0.142784	0.725187	0.533212	0.214009
3	T24_EV_C	2.00479e-10	0.561695	0.172352	-0.217742	0.142263	0.435179	0.351692	0.138361	0.0402964	0.448883	0.061375	-0.14636	0.721536	0.533806	0.214589
4	T24_EV_D	7.19773e-11	0.574433	0.254112	-0.192204	0.161008	0.424526	0.354127	0.151308	0.02019	0.449332	0.0467175	-0.144664	0.724163	0.532868	0.210242
5	T24_T4_A	1.55879e-11	0.592949	0.154367	-0.224462	0.133437	0.419513	0.327832	0.191069	0.0403901	0.417742	-0.0569894	-0.0824173	0.724282	0.541645	0.207737
6	T24_T4_B	3.83144e-11	0.582136	0.154367	-0.224462	0.150554	0.421917	0.326602	0.207157	0.0132105	0.428272	-0.0735736	-0.0971742	0.724454	0.53694	0.203745
7	T24_T4_C	7.55281e-11	0.573841	0.172352	-0.217742	0.139281	0.414274	0.322348	0.210397	0.0127208	0.430379	-0.0622103	-0.0997152	0.726913	0.540438	0.209963
8	T24_T4_D	4.48913e-11	0.58021	0.086809	-0.25672	0.130422	0.41608	0.329365	0.178376	0.0213783	0.429422	-0.057356	-0.106409	0.725203	0.536514	0.20352
						0.0463735	0.0062081	3.28877e-06	0.0412826	0.260912	0.000628863	9.39499e-06	8.20387e-05	0.469964	0.00456573	0.0405196
				Average of EV		0.153305	0.430791	0.353151	0.162839	0.031543	0.447713	0.0465098	-0.145782	0.7243	0.532776	0.211841
				Average of T4		0.138423	0.417946	0.326537	0.19675	0.0219249	0.426454	-0.0625323	-0.0964291	0.725213	0.538884	0.206241
				Difference		-0.0148812	-0.0128452	-0.026614	0.0339105	-0.00961811	-0.0212588	-0.109042	0.0493526	0.000913219	0.00610842	-0.0055994

### Sheet: FPKM
Index	Sample	GenericEMT.cellLine_p-value	GenericEMT.cellLine_score	IRSHAD_BMP_p-value	IRSHAD_BMP_score	IRSHAD_NOTCH	IRSHAD_EMT	IRSHAD_APOPTOSIS	VandeSTOLPE_TGFB	VandeSTOLPE_HH	VandeHedgehog_AR	VandeHedgehog_NFKB	IRSHAD_BMP_UP-DN	QIAGEN_PI3K	QIAGEN_MAPK	QIAGEN_WNT
1	HT_EV_A	5.16508e-10	-0.564871	0.248732	-0.19697	0.375718	0.251361	0.354912	-0.173445	0.271342	0.193516	-0.207283	-0.136278	0.458035	0.443596	0.195999
2	HT_EV_B	5.16508e-10	-0.564871	0.362624	-0.168182	0.383868	0.224444	0.312959	0.169334	0.193329	0.200358	-0.10847	-0.0968815	0.457499	0.43072	0.244608
3	HT_EV_C	6.67007e-10	-0.561484	0.267813	-0.191667	0.351299	0.260256	0.38046	0.267274	0.285651	0.134663	-0.0351738	-0.159262	0.516591	0.488374	0.207232
4	HT_EV_D	2.23477e-08	-0.512703	0.190119	-0.215152	0.377333	0.238643	0.308619	-0.0128004	0.169307	0.164851	-0.0536233	-0.193622	0.483067	0.410052	0.215386
5	HT_luc_A	6.75563e-10	-0.561314	0.154928	-0.22803	0.323634	0.255594	0.316917	0.121539	0.225879	0.156424	0.0112851	-0.22688	0.426986	0.404204	0.14516
6	HT_luc_B	3.08295e-10	-0.571646	0.154928	-0.22803	0.374339	0.23774	0.385881	-0.118429	0.288655	0.19554	0.0227195	-0.121568	0.509484	0.462397	0.155067
7	HT_luc_C	3.43769e-11	-0.599593	0.149247	-0.230303	0.326893	0.211074	0.457981	0.102358	0.302556	0.187875	0.0553766	-0.211988	0.485692	0.468293	0.122126
8	HT_luc_D	2.58079e-11	-0.60315	0.330274	-0.175758	0.346758	0.282966	0.462116	0.167182	0.247799	0.142903	0.121463	-0.192571	0.494264	0.459407	0.171413
9	HT_sh4_A	3.63137e-08	-0.505589	0.339811	-0.173485	0.381156	0.34414	0.450156	-0.0920535	0.310001	0.26246	0.286304	-0.0750254	0.474228	0.462401	0.314905
10	HT_sh4_B	1.13545e-09	-0.55437	0.446232	-0.15	0.414669	0.351781	0.469358	-0.0636111	0.288561	0.186777	0.257319	-0.0687079	0.490089	0.459611	0.345285
11	HT_sh4_C	1.89611e-09	-0.547425	0.248732	-0.19697	0.366242	0.3312	0.479582	0.11823	0.291069	0.280415	0.318366	-0.104402	0.492337	0.462664	0.179213
12	HT_sh4_D	2.31508e-10	-0.575373	0.190119	-0.215152	0.434452	0.324602	0.486921	0.302542	0.283235	0.187884	0.270618	-0.189707	0.533357	0.459316	0.291147
13	HT_sh5_A	8.60035e-10	-0.558096	0.308605	-0.181061	0.340887	0.274598	0.377752	0.287411	0.293223	0.162618	-0.0194752	-0.145804	0.481386	0.441353	0.173761
14	HT_sh5_B	5.12356e-09	-0.533706	0.124757	-0.240909	0.31192	0.238242	0.389348	0.279211	0.265056	0.187004	-0.160698	-0.217906	0.508918	0.434508	0.157073
15	HT_sh5_C	1.89611e-09	-0.547425	0.248732	-0.19697	0.320013	0.261216	0.378151	0.107562	0.260919	0.194121	-0.042699	-0.0845652	0.505148	0.43562	0.196888
16	HT_sh5_D	6.75563e-10	-0.561314	0.154928	-0.22803	0.363771	0.261181	0.345526	0.0600209	0.222577	0.163203	-0.0303618	-0.164217	0.488103	0.440106	0.21816
17	T24_EV_A	8.07202e-10	0.558943	0.765298	-0.0863636	0.187605	0.356442	0.395513	0.404811	0.0684196	0.605146	-0.0080415	0.0136241	0.494607	0.457598	0.299325
18	T24_EV_B	1.37625e-12	0.638381	0.555517	-0.12803	0.233654	0.400028	0.428002	0.164535	0.0555277	0.613397	-0.01776	-0.0321519	0.578104	0.529032	0.31364
19	T24_EV_C	2.25537e-10	0.575711	0.42106	-0.155303	0.228874	0.355245	0.397326	0.23749	0.0203917	0.538776	0.0149901	-0.0297356	0.543119	0.495294	0.277291
20	T24_EV_D	1.05279e-09	0.555386	0.555517	-0.12803	0.214069	0.408451	0.398461	0.0387709	0.093982	0.572291	0.0176125	-0.0717576	0.565153	0.523545	0.286762
21	T24_T4_A	1.73524e-10	0.579099	0.609879	0.117424	0.233425	0.392658	0.362023	0.201671	0.128097	0.569508	0.0337226	0.0292247	0.571785	0.510801	0.310387
22	T24_T4_B	5.52272e-11	0.593665	0.567127	-0.125758	0.258705	0.39601	0.446036	0.406073	0.0954561	0.508743	0.0103303	-0.0541144	0.613381	0.537421	0.311622
23	T24_T4_C	5.7505e-11	0.593157	0.790058	-0.0810606	0.209262	0.360583	0.391969	0.490585	0.084093	0.554575	-0.0351291	-0.0182896	0.616143	0.550577	0.32179
24	T24_T4_D	7.32325e-11	0.590108	0.668033	-0.106061	0.204027	0.371434	0.314227	0.27362	0.0778366	0.612379	-0.0611709	-0.0337351	0.574079	0.534472	0.325101
25	U3_EV_A	7.03031e-16	0.721545	0.049614	0.289394	0.187594	0.149421	0.37516	-0.383857	-0.0531158	0.525969	0.0892162	0.270074	0.488294	0.472265	0.190083
26	U3_EV_B	4.39567e-17	0.749661	0.0436916	0.295455	0.156711	0.133721	0.430428	-0.243682	-0.0742905	0.413949	0.0236305	0.43577	0.529718	0.497394	0.147343
27	U3_EV_C	1.86558e-15	0.711382	0.0149195	0.342424	0.15615	0.209683	0.361648	-0.116468	-0.0713144	0.536325	-0.0614301	0.48595	0.547175	0.484046	0.16124
28	U3_EV_D	1.72283e-16	0.735942	0.0553314	0.284091	0.162661	0.198302	0.346162	-0.161147	-0.0268737	0.447804	0.0161791	0.332797	0.547916	0.490691	0.144404
29	U3_T4_A	1.72283e-16	0.735942	0.0553314	0.284091	0.200151	0.187968	0.349828	-0.119229	-0.00985449	0.521616	0.0188247	0.362662	0.537813	0.460002	0.18163
30	U3_T4_B	9.59049e-16	0.718327	0.0298749	0.312879	0.154688	0.157322	0.385982	-0.142684	0.0414653	0.385957	-0.070444	0.349006	0.52385	0.469684	0.0996368
31	U3_T4_C	1.09358e-17	0.763381	0.0396499	0.3	0.144811	0.194111	0.40067	-0.126607	-0.0633566	0.450421	-0.0154288	0.297226	0.54928	0.449816	0.119952
32	U3_T4_D	1.75186e-16	0.735772	0.0396499	0.3	0.148126	0.161335	0.388996	-0.0940963	-0.0384672	0.383249	-0.00727511	0.319353	0.535847	0.503693	0.183846
												0.547531
