## Supplemental table 6 for "TRAF4 inhibits bladder cancer progression by promoting BMP/SMAD signalling pathway"

### Sheet: Sheet1
	qPCR primers
		Forward	Reverse
	TRAF4	CCACCGTTTCTGCGATACCT	GCTGGTCCTCAGGGCACTT
	N-cadherin	CAGACCGACCCAAACAGCAAC	GCAGCAACAGTAAGGACAAACATC
	Snail	ACCACTATGCCGCGCTCTT	GGTCGTAGGGCTGCTGGAA
	Slug	TGTTGCAGTGAGGGCAAGAA	GACCCTGGTTGCTTCAAGGA
	Fibronectin	CGTCATAGTGGAGGCACTGA	CAGACATTCGTTCCCACTCA
	SMURF1 (mouse)	ATACGTCCGGCTGTATGTGA	AAAGGGCTTCAGCAAGTGTT
	ID1	CTGCTCTACGACATGAACGG	GAAGGTCCCTGATGTAGTCGAT
	ID2	ATCCTGTCCTTGCAGGCTTC	ACCGCTTATTCAGCCACACA
	ID3	CACCTCCAGAACGCAGGTGCTG	AGGGCGAAGTTGGGGCCCAT
	SMAD6	ACAAGCCACTGGATCTGTCC	ACATGCTGGCGTCTGAGAA
	E-cadherin	CCCGGTATCTTCCCCGC	CAGCCGCTTTCAGATTTTCAT
	ID3 (mouse)	GCTGAGCTCACTCCGGAACT	CGGGTCAGTGGCAAAAGC
	GAPDH	TGCACCACCAACTGCTTAGC	GGCATGGACTGTGGTCATGAG
	GAPDH (mouse)	TGGCAAAGTGGAGATTGTTGCC	AAGATGGTGATGGGCTTCCCG
	Mutagenesis primers
	TRAF4_C18A_FORWARD	AAGCGACGGCTGCTGGCCCCACTGTGCGGGAA
	TRAF4_C18A_REVERSE	TTCCCGCACAGTGGGGCCAGCAGCCGTCGCTT
	TRAF4_S32E_FORWARD	AGCCTGTGCAGGTTGAAACCTGCGGCCACCGTT
	TRAF4_S32E_REVERSE	AACGGTGGCCGCAGGTTTCAACCTGCACAGGCT
	TRAF4_T185E_FORWARD	TGGCCCAGCATGCCGAATCTGAGTGCCCCAA
	TRAF4_T185E_REVERSE	TTGGGGCACTCAGATTCGGCATGCTGGGCCA
	TRAF4_T206E_FORWARD	AGTTCGTCTTTGACGAAATCCAGAGCCACCA
	TRAF4_T206E_REVERSE	TGGTGGCTCTGGATTTCGTCAAAGACGAACT
	TRAF4_S273E_FORWARD	ACGGCATGTGGAGGAGGAAGTGAAGCCACAT
	TRAF4_S273E_REVERSE	ATGTGGCTTCACTTCCTCCTCCACATGCCGT
	TRAF4_S286E_FORWARD	ATGTGTGCCCTGGTGGAACGGCAACGGCAGGA
	TRAF4_S286E_REVERSE	TCCTGCCGTTGCCGTTCCACCAGGGCACACAT
	TRAF4_S334E_FORWARD	AACCTTGAGTGCTTCGAACCAGCCTTCTACA
	TRAF4_S334E_REVERSE	TGTAGAAGGCTGGTTCGAAGCACTCAAGGTT
	TRAF4_S426E_FORWARD	AGGCACGTGGCGGGGCGAACTGGATGAGAGTT
	TRAF4_S426E_REVERSE	AACTCTCATCCAGTTCGCCCCGCCACGTGCCT
	TRAF4_S441E_FORWARD	ATCCCAAGTTCATCGAACACCAGGACATTCGAA
	TRAF4_S441E_REVERSE	TTCGAATGTCCTGGTGTTCGATGAACTTGGGAT
	TRAF4_S32A_FORWARD	AGCCTGTGCAGGTTGCCACCTGCGGCCACCGT
	TRAF4_S32A_REVERSE	ACG GTG GCC GCA GGT GGC AAC CTG CAC AGG CT
	TRAF4_T185A_FORWARD	TGGCCCAGCATGCCGCCTCTGAGTGCCCCAA
	TRAF4_T185A_REVERSE	TTG GGG CAC TCA GAG GCG GCA TGC TGG GCC A
	TRAF4_T206A_FORWARD	AGTTCGTCTTTGACGCCATCCAGAGCCACCA
	TRAF4_T206A_REVERSE	TGG TGG CTC TGG ATG GCG TCA AAG ACG AAC T
	TRAF4_S273A_FORWARD	ACGGCATGTGGAGGAGGCTGTGAAGCCACAT
	TRAF4_S273A_REVERSE	ATG TGG CTT CAC AGC CTC CTC CAC ATG CCG T
	TRAF4_S286A_FORWARD	ATGTGTGCCCTGGTGGCCCGGCAACGGCAGGA
	TRAF4_S286A_REVERSE	TCC TGC CGT TGC CGG GCC ACC AGG GCA CAC AT
	TRAF4_S426A_FORWARD	AGGCACGTGGCGGGGCGCCCTGGATGAGAGT
	TRAF4_S426A_REVERSE	ACT CTC ATC CAG GGC GCC CCG CCA CGT GCC T
	TRAF4_S441A_FORWARD	ATCCCAAGTTCATCGCCCACCAGGACATTCGA
	TRAF4_S441A_REVERSE	TCG AAT GTC CTG GTG GGC GAT GAA CTT GGG AT
	SIGMA MISSION shRNA
		Sequence	TRCN#
	TRAF4 sh#1	CCGGCGAAACTATGTGCGGGATGATCTCGAGATCATCCCGCACATAGTTTCGTTTTTG	TRCN0000034239
	TRAF4 sh#2	CCGGCCGACCCAAACTGGAAGAATTCTCGAGAATTCTTCCAGTTTGGGTCGGTTTTTG	TRCN0000034240
	TRAF4 sh#3	CCGGCGGAGCTGGAAGTACAAGTATCTCGAGATACTTGTACTTCCAGCTCCGTTTTTG	TRCN0000034241
	TRAF4 sh#4	CCGGGAGAGTGTCTACTGTGAGAATCTCGAGATTCTCACAGTAGACACTCTCTTTTTG	TRCN0000034242
	TRAF4 sh#5	CCGGCCAGGACATTCGAAAGCGAAACTCGAGTTTCGCTTTCGAATGTCCTGGTTTTTG	TRCN0000034243
	SMURF1 sh#1 (mouse)	CCGGCCAGTATTCCACGGACAATATCTCGAGATATTGTCCGTGGAATACTGGTTTTTG	TRCN0000040573
	SMURF1 sh#2 (mouse)	CCGGGCCAAGAACCTTGCAAAGAAACTCGAGTTTCTTTGCAAGGTTCTTGGCTTTTTG	TRCN0000040574
	SMURF1 sh#3 (mouse)	CCGGGCTGGATAAGATAGACCTGAACTCGAGTTCAGGTCTATCTTATCCAGCTTTTTG	TRCN0000040575
	SMURF1 sh#4 (mouse)	CCGGCCATGAAATGTTGAACCCGTACTCGAGTACGGGTTCAACATTTCATGGTTTTTG	TRCN0000040576
	SMURF1 sh#5 (mouse)	CCGGCAGCACTATGACCTGTATGTTCTCGAGAACATACAGGTCATAGTGCTGTTTTTG	TRCN0000040577
